# Depletion of the RNA-binding protein PURA triggers changes in posttranscriptional gene regulation and loss of P-bodies

**DOI:** 10.1101/2022.02.09.479353

**Authors:** Lena Molitor, Melina Klostermann, Sabrina Bacher, Juliane Merl-Pham, Nadine Spranger, Sandra Burczyk, Carolin Ketteler, Ejona Rusha, Daniel Tews, Anna Pertek, Marcel Proske, Anke Busch, Sarah Reschke, Regina Feederle, Stefanie M. Hauck, Helmut Blum, Micha Drukker, Pamela Fischer-Posovszky, Julian König, Kathi Zarnack, Dierk Niessing

**Author notes:** Correspondence should be addressed to: Kathi Zarnack, Dierk Niessing. Shared first authors (Lena Molitor, Melina Klostermann).

## Abstract

The RNA-binding protein PURA has been implicated in the rare, monogenetic, neurodevelopmental disorder PURA Syndrome. PURA binds both DNA and RNA and has been associated with various cellular functions. Only little is known about its main cellular roles and the molecular pathways affected upon *PURA* depletion. Here, we show that PURA is predominantly located in the cytoplasm, where it binds to thousands of mRNAs. Many of these transcripts change abundance in response to *PURA* depletion. The encoded proteins suggest a role for PURA in immune responses, mitochondrial function, autophagy and processing (P)-body activity. Intriguingly, reduced PURA levels decrease the expression of the integral P-body components LSM14A and DDX6 and strongly affect P-body formation in human cells. Furthermore, *PURA* knockdown results in stabilization of P-body-enriched transcripts, whereas other mRNAs decrease. Hence, reduced PURA levels, as reported in patients with PURA Syndrome, influence the formation and composition of this phase-separated RNA processing machinery. Our study proposes PURA Syndrome as a new model to study the tight connection between P-body-associated RNA regulation and neurodevelopmental disorders.

**Graphical Abstract:** 
