## Supplementary Table S1 for "Depletion of the RNA-binding protein PURA triggers changes in posttranscriptional gene regulation and loss of P-bodies"

### Sheet: Legend
Supplementary Table 1: Overview of the four PURA iCLIP experiments. We performed four different PURA iCLIP experiments. In the first experiment (“PURA endo HeLa”), we used the in-house antibody anti-PURA12D11 to map the binding sites of endogenous PURA in HeLa cells (4 biological replicates, s1-s4). In the second and third experiment (“PURA oe HeLa with anti-PURA12D11/anti-FLAG”), we overexpresse…

### Sheet: Supplementary Table 1
Experiment	Replicate	Cell type	IP antibody	PCR cycles	File name	Sequencing date	Sequencing mode	Barcode	Sequenced reads	Uniquely mapped reads	Crosslink events
PURA endo HeLa	s1	HeLa	anti-PURA12D11	6+13	iCLIP_endogenous_PURA_HeLa_s1	2020-05-11	HiSeq 110 bp SR	1	24976488	19387723	7539705
	s2	HeLa	anti-PURA12D11	6+16	iCLIP_endogenous_PURA_HeLa_s4	2020-05-11	HiSeq 110 bp SR	7	27367775	17914100	2935325
	s3	HeLa	anti-PURA12D11	6+16	iCLIP_endogenous_PURA_HeLa_s2	2020-05-11	HiSeq 110 bp SR	2	25412191	20787787	4516335
	s4	HeLa	anti-PURA12D11	6+13	iCLIP_endogenous_PURA_HeLa_s3	2020-05-11	HiSeq 110 bp SR	3	23671691	19211996	5670015
PURA oe HeLa with anti-PURA12D11	s1	HeLa overexpressing PURA	anti-PURA12D11	6+12	iCLIP_FLAG-PURA_overexpression_HeLa_antiPURA12D11_s1	2019-05-31	HiSeq 100 bp SR	1	29522141	23218455	21322406
	s2	HeLa overexpressing PURA	anti-PURA12D11	6+12	iCLIP_FLAG-PURA_overexpression_HeLa_antiPURA12D11_s2	2019-05-31	HiSeq 100 bp SR	2	26631663	20881797	14519377
	s3	HeLa overexpressing PURA	anti-PURA12D11	6+12	iCLIP_FLAG-PURA_overexpression_HeLa_antiPURA12D11_s3	2019-05-31	HiSeq 100 bp SR	3	27539718	21696020	15880897
	s4	HeLa overexpressing PURA	anti-PURA12D11	6+12	iCLIP_FLAG-PURA_overexpression_HeLa_antiPURA12D11_s4	2019-05-31	HiSeq 100 bp SR	7	29407592	23100027	19195255
PURA oe HeLa with anti-FLAG	s1	HeLa overexpressing PURA	anti-FLAG commercial	6+13	iCLIP_FLAG-PURA_overexpression_HeLa_antiFLAG_s1	2020-10-26	HiSeq 75 bp SR	4	23831658	14417951	12292243
	s2	HeLa overexpressing PURA	anti-FLAG commercial	6+14	iCLIP_FLAG-PURA_overexpression_HeLa_antiFLAG_s2	2020-10-26	HiSeq 75 bp SR	6	20073525	11545670	4124983
PURA endo NPC	s1	NPC	anti-PURA12D11	6+22	iCLIP_endogenous_PURA_NPC_s1	2020-10-26	HiSeq 75 bp SR	1	7777813	3486433	133734
	s2	NPC	anti-PURA12D11	6+22	iCLIP_endogenous_PURA_NPC_s2	2020-10-26	HiSeq 75 bp SR	2	6939131	4993312	85413
	s3	NPC	anti-PURA12D11	6+22	iCLIP_endogenous_PURA_NPC_s3	2020-10-26	HiSeq 75 bp SR	3	7903605	5487586	129984
	s4	NPC	anti-PURA12D11	6+22	iCLIP_endogenous_PURA_NPC_s4	2020-10-26	HiSeq 75 bp SR	7	6745914	4564764	85425
