## Supplementary Table S7 for "Depletion of the RNA-binding protein PURA triggers changes in posttranscriptional gene regulation and loss of P-bodies"

### Sheet: GO - cellular components
label	pval	fdr	signature	geneset	overlap	background	hits	group	generatio
gocc_cell_surface	1.2e-20	1.2e-17	589	154	67	4351	ABCG2,ADAM15,ADAM17,ADAM9,ANTXR1,ANXA1,ATP5F1A,ATP5F1B,AXL,CALR,CAPN2,CD109,CD276,CD44,CD46,CD58,CD59,CD63,CD9,CD99L2,CSPG4,DAG1,DMD,DSG2,ECE1,EGFR,ENG,ERP44,FAM234A,FAS,FLOT1,GPC1,GSR,HSPA5,IGF2R,ITGA3,ITGA5,ITGA6,ITGAV,ITGB1,ITGB5,ITGB6,L1CAM,LAMP1,LRPAP1,MET,MSLN,NECTIN2,P4HB,PCSK9,PDIA3,PDIA4,PHB,PICALM,PLAUR,PLXNB2,PROCR,PTGFRN,RALA,SCARB1,SDC1,SLC1A3,SLC2A4,SLC38A1,SLC39A6,TFRC,VAMP3	up	0.435065
gocc_endoplasmic_reticulum	1.2e-17	6.2e-15	589	652	162	4351	ACSL1,ADAM17,AGTRAP,ANP32A,APEX1,ATL3,ATP11A,ATP11C,ATP13A1,ATP1A1,ATP2C1,BNIP1,BSG,CALR,CANX,CAPN2,CAV1,CAVIN1,CD320,CD59,CDS2,CKAP4,CLCC1,CTSA,CYB5R1,CYP2S1,DAG1,DDOST,DHCR7,DHRS1,DHRS3,DNAJC3,DPM1,DPM3,EGFR,EMC1,EMC10,EMC2,EMC3,EPHX1,ERG28,ERLEC1,ERLIN1,ERO1A,ERP44,ESYT1,FKBP10,FYN,GBA,GNAI3,GPX8,HACD2,HADHB,HSPA5,HYOU1,IKBIP,ILVBL,ITGA5,ITPR1,ITPR3,KTN1,LAMB1,LBR,LCLAT1,LMAN1,LNPK,LPCAT1,LPCA…	up	0.248466
gocc_intrinsic_component_of_plasma_membrane	1e-16	3.4e-14	589	186	69	4351	ADAM17,ADAM9,ADGRE5,ATP11A,ATP11C,ATP1A1,ATP2B4,AXL,BSG,CANX,CAV1,CD320,CD44,CD46,CD58,CD59,CD63,CD70,CD81,CD9,CSPG4,CXADR,ECEL1,EGFR,GPC1,IGF1R,IGF2R,IL1RAP,ITGA3,ITGA5,ITGA6,ITGAV,ITGB1,ITGB5,ITGB6,ITPR3,KCNN4,KTN1,LAMP1,LNPEP,LRP1,M6PR,MET,NCSTN,NPR3,PCDH1,PHB,PLAUR,PLXNB2,PROCR,PTPRF,SCARB1,SDC1,SLC16A1,SLC16A3,SLC1A3,SLC1A5,SLC20A1,SLC29A1,SLC2A4,SLC38A1,SLC39A14,SLC39A6,SLC7A2,SLC7A6,SYPL1,…	up	0.370968
gocc_organelle_subcompartment	8e-16	2e-13	589	514	133	4351	ACSL1,AGTRAP,ARFIP1,ATL3,ATP11A,ATP11C,ATP13A1,ATP2C1,ATXN2,BNIP1,BSG,CALR,CANX,CAV1,CD59,CDS2,CHID1,CKAP4,CLCC1,CYB5R1,CYP2S1,DDOST,DHCR7,DHRS3,DPM1,DPM3,EGFR,EMC1,EMC10,EMC2,EMC3,EPHX1,ERG28,ERLIN1,ERO1A,ERP44,ESYT1,GBA,GCC2,GNAI3,GOLGA7,GOLGB1,GOLIM4,HACD2,HSPA5,IGF2R,IKBIP,ILVBL,ITPR1,ITPR3,KTN1,LBR,LCLAT1,LMAN1,LNPK,LPCAT1,LPCAT3,LRRC59,M6PR,MAN1B1,MBOAT7,MGAT2,MIA2,MIA3,MLEC,MSMO1,MTDH,NCEH…	up	0.258755
gocc_nuclear_outer_membrane_endoplasmic_reticulum_membrane_network	1.5e-14	3e-12	589	427	114	4351	ACSL1,AGTRAP,ATL3,ATP11A,ATP11C,ATP13A1,BNIP1,BSG,CALR,CANX,CAV1,CD59,CDS2,CKAP4,CLCC1,CYB5R1,CYP2S1,DDOST,DHCR7,DHRS3,DPM1,DPM3,EGFR,EMC1,EMC10,EMC2,EMC3,EPHX1,ERG28,ERLIN1,ERO1A,ERP44,ESYT1,GNAI3,HACD2,HSPA5,IKBIP,ILVBL,ITPR1,ITPR3,KTN1,LBR,LCLAT1,LMAN1,LNPK,LPCAT1,LPCAT3,LRRC59,MAN1B1,MBOAT7,MIA2,MIA3,MLEC,MSMO1,MTDH,NCEH1,NOMO2,NUP210,OSTC,OTULINL,PDIA3,PDIA5,PEX16,PIEZO1,PIGS,PLAUR,PLOD1,PLO…	up	0.266979
gocc_external_side_of_plasma_membrane	6.4e-13	1.1e-10	589	49	28	4351	ABCG2,ADAM9,ANTXR1,ANXA1,CALR,CAPN2,CD276,CD59,CD9,DAG1,ECE1,ENG,FAS,FLOT1,GSR,ITGA3,ITGA5,ITGA6,ITGAV,ITGB1,ITGB6,LAMP1,P4HB,PCSK9,SDC1,SLC2A4,SLC38A1,TFRC	up	0.571429
gocc_supramolecular_complex	3.6e-11	3.7e-08	406	424	81	4351	ACTN1,ACTN4,AGO2,ATXN2L,BAG3,BIN1,CARHSP1,CCT2,CCT3,CCT5,CDC42,CDT1,CELF1,CEP170,CHTOP,CLIP1,CNOT7,CORO1C,COTL1,CSDE1,DCTN6,DDX3X,DDX6,DHX36,DYNC1LI1,DYNLRB1,EIF4G1,EZR,FERMT2,FKBP1A,FKBP4,FXR2,HAUS2,HAUS6,HDAC6,HNRNPAB,IGF2BP1,JPH2,KIF21A,KIF5B,KLC2,KPNB1,LARP1,LMNB1,LMNB2,LSM14A,MAP4,MAP7,MYH9,MYL3,MYO1B,MYPN,NCKAP1,NSUN2,NUDC,NUFIP2,PAFAH1B1,PATL1,PDLIM5,PKP1,PKP2,PLS3,ROCK2,SPAST,SQSTM1,STMN1…	down	0.191038
gocc_endoplasmic_reticulum_lumen	8.9e-09	1.3e-06	589	96	35	4351	ADAM17,CALR,CANX,CKAP4,DAG1,DNAJC3,ERLEC1,ERO1A,ERP44,FKBP10,GPX8,HSPA5,HYOU1,KTN1,LAMB1,LRPAP1,MIA3,MSLN,P3H1,P4HA1,P4HA2,P4HB,PCSK9,PDIA3,PDIA4,PDIA5,PLAUR,PRKCSH,RCN3,SERPINH1,SIL1,TGOLN2,TMEM132A,TXNDC12,UGGT2	up	0.364583
gocc_side_of_membrane	3e-08	3.8e-06	589	118	39	4351	ABCG2,ADAM9,ANTXR1,ANXA1,CALR,CANX,CAPN2,CD276,CD59,CD9,CTSA,DAG1,ECE1,ENG,ESYT1,FARP1,FAS,FLOT1,FYN,GNAI3,GNAS,GNB2,GNG12,GSR,ITGA3,ITGA5,ITGA6,ITGAV,ITGB1,ITGB6,LAMP1,P4HB,PCSK9,RAC1,RACGAP1,SDC1,SLC2A4,SLC38A1,TFRC	up	0.330508
gocc_plasma_membrane_region	6e-08	6.7e-06	589	268	68	4351	ABCG2,ADAM17,ANTXR1,ANXA1,AP2A2,ATAD1,ATP1A1,ATP2B4,BSG,CANX,CASK,CAV1,CAVIN1,CAVIN3,CD44,CD81,CNNM4,CSPG4,CXADR,DAG1,DHRS3,DMD,ECT2,EGFR,EHD2,EPB41,FARP1,FLOT1,FLOT2,GNAS,IGF1R,ITGA3,ITGA5,ITGAV,ITGB1,KIF20A,LIN7C,LRP1,MAL2,MET,MTDH,NCSTN,PACSIN1,PICALM,PIEZO1,PPP1CC,RAC1,RACGAP1,RALA,RP2,SCARB1,SLC16A1,SLC16A3,SLC1A3,SLC1A5,SLC29A1,SLC2A4,SLC38A1,SLC39A14,SLC39A6,SLC4A7,SLC7A6,STRN,SVIL,SYNJ2BP…	up	0.253731
gocc_basolateral_plasma_membrane	2.6e-07	2.5e-05	589	68	26	4351	ANXA1,ATP1A1,ATP2B4,BSG,CASK,CD44,CD81,CNNM4,CXADR,DAG1,EGFR,EPB41,FLOT1,FLOT2,ITGA3,LIN7C,LRP1,SLC16A1,SLC16A3,SLC29A1,SLC38A1,SLC39A14,SLC4A7,SLC7A6,SYNJ2BP,TFRC	up	0.382353
gocc_basal_part_of_cell	2.7e-07	2.5e-05	589	81	29	4351	ANXA1,ATP1A1,ATP2B4,BSG,CASK,CD44,CD81,CNNM4,CXADR,DAG1,EGFR,EPB41,FLOT1,FLOT2,ITGA3,LIN7C,LRP1,MET,SLC16A1,SLC16A3,SLC1A3,SLC1A5,SLC29A1,SLC38A1,SLC39A14,SLC4A7,SLC7A6,SYNJ2BP,TFRC	up	0.358025
gocc_supramolecular_polymer	1.3e-07	5.4e-05	406	269	52	4351	ACTN1,ACTN4,BAG3,BIN1,CCT2,CCT3,CCT5,CEP170,CLIP1,CORO1C,COTL1,DYNC1LI1,DYNLRB1,EZR,FERMT2,FKBP1A,FKBP4,HAUS2,HAUS6,HDAC6,JPH2,KIF21A,KIF5B,KLC2,LMNB1,LMNB2,MAP4,MAP7,MYH9,MYL3,MYO1B,MYPN,NCKAP1,NUDC,PAFAH1B1,PDLIM5,PKP1,PKP2,PLS3,SPAST,SQSTM1,STMN1,TBCA,TBCB,TBCE,TPT1,TSC1,TUBA1C,TUBB,TUBB6,TUBB8,TWF1	down	0.193309
gocc_ficolin_1_rich_granule	1.6e-07	5.4e-05	406	105	28	4351	ACTR10,ATG7,ATP6AP2,COTL1,CSTB,DDX3X,DIAPH1,DYNC1LI1,EEF2,HSP90AA1,HSP90AB1,KCMF1,KPNB1,MAPK1,MAPK14,MIF,OSTF1,PFKL,PGAM1,PKM,PKP1,PPIA,PSMA5,PSMB1,PSMB7,PSMD14,UBR4,VCP	down	0.266667
gocc_vesicle_lumen	4.9e-07	0.00012	406	136	32	4351	ACTN1,ACTN4,ACTR10,APOB,ATG7,CAP1,CCT2,COTL1,CSTB,CYFIP1,DDX3X,EEF2,GDI2,GTPBP2,HSP90AA1,HSP90AB1,IST1,KPNB1,MAPK1,MAPK14,MIF,OSTF1,PFKL,PGAM1,PKM,PPIA,PSMA5,PSMB1,PSMB7,PSMD14,TUBB,VCP	down	0.235294
gocc_ficolin_1_rich_granule_lumen	8.1e-07	0.00016	406	82	23	4351	ACTR10,ATG7,COTL1,CSTB,DDX3X,EEF2,HSP90AA1,HSP90AB1,KCMF1,KPNB1,MAPK1,MAPK14,MIF,OSTF1,PFKL,PGAM1,PKM,PPIA,PSMA5,PSMB1,PSMB7,PSMD14,VCP	down	0.280488
gocc_secretory_granule_membrane	2.2e-06	0.00019	589	112	34	4351	ADGRE5,AP2A2,ATP11A,BSG,CAV1,CD109,CD44,CD46,CD58,CD59,CD63,CD9,CKAP4,CYB5R1,DDOST,FLOT2,IGF2R,ITGAV,ITPR1,ITPR3,LAMP1,LAMP2,LAMTOR2,LPCAT1,MLEC,NCSTN,PLAUR,RAB14,RAC1,RAP2C,RHOG,SURF4,TMEM30A,VAMP7	up	0.303571
gocc_polymeric_cytoskeletal_fiber	1.3e-06	0.00021	406	205	41	4351	ACTN1,CCT2,CCT3,CCT5,CEP170,CLIP1,COTL1,DYNC1LI1,DYNLRB1,EZR,FKBP4,HAUS2,HAUS6,HDAC6,KIF21A,KIF5B,KLC2,LMNB1,LMNB2,MAP4,MAP7,MYO1B,NCKAP1,NUDC,PAFAH1B1,PDLIM5,PKP1,PKP2,PLS3,SPAST,STMN1,TBCA,TBCB,TBCE,TPT1,TSC1,TUBA1C,TUBB,TUBB6,TUBB8,TWF1	down	0.2
gocc_ribonucleoprotein_granule	1.6e-06	0.00023	406	123	29	4351	AGO2,ATXN2L,CARHSP1,CDC42,CELF1,CHTOP,CNOT7,CSDE1,DDX3X,DDX6,DHX36,EIF4G1,FXR2,HNRNPAB,IGF2BP1,KPNB1,LARP1,LSM14A,NSUN2,NUFIP2,PATL1,ROCK2,SQSTM1,TARDBP,TIAL1,TUBB,UPF1,VCP,YTHDF2	down	0.235772
gocc_cytoplasmic_stress_granule	6.2e-06	0.00078	406	50	16	4351	ATXN2L,CELF1,CSDE1,DDX3X,DDX6,DHX36,EIF4G1,IGF2BP1,KPNB1,LARP1,LSM14A,NUFIP2,TARDBP,TIAL1,VCP,YTHDF2	down	0.32
gocc_membrane_microdomain	1.2e-05	0.00092	589	110	32	4351	ABCG2,ADAM17,AHNAK,ATP1A1,ATP2B4,ATP5F1A,BSG,CAPN2,CAV1,CAVIN1,CAVIN3,CXADR,DAG1,DMD,EGFR,EHD2,FAS,FLOT1,FLOT2,FYN,GNAI3,GPC1,IGF1R,ITGB1,LAMP2,LAMTOR2,MAL2,PPP2R1B,PPT1,SCARB1,SERPINH1,SLC2A4	up	0.290909
gocc_actin_cytoskeleton	1.4e-05	0.0016	406	172	34	4351	ACTN1,ACTN4,ACTR10,ACTR1A,AFAP1,BAG3,BAIAP2L1,BIN1,CAP1,CAPZA1,CFL1,CORO1C,COTL1,CTNNA1,DCTN6,DSTN,EZR,FERMT2,HNRNPC,LASP1,LPP,MYH9,MYL3,MYO18A,MYO1B,MYO1E,NCKAP1,PDCD6IP,PDLIM5,PLS3,PTK2,TSC1,TWF1,WDR1	down	0.197674
gocc_sarcolemma	2.8e-05	0.002	589	40	16	4351	AHNAK,ANXA1,ATP1A1,ATP2B4,BSG,CAV1,DAG1,DMD,FLOT1,IGF1R,ITGB1,LAMP1,NCSTN,SLC2A4,SMPD4,UTRN	up	0.4
gocc_protein_complex_involved_in_cell_adhesion	3.2e-05	0.0022	589	12	8	4351	ITGA3,ITGA5,ITGA6,ITGAV,ITGB1,ITGB5,ITGB6,PLAUR	up	0.666667
gocc_plasma_membrane_protein_complex	4.9e-05	0.0031	589	102	29	4351	AHNAK,AP2A2,ATP1A1,CAV1,DAG1,DMD,EGFR,FAS,FLOT1,FLOT2,GNAI3,GNAS,GNB2,GNG12,IGF1R,ITGA3,ITGA5,ITGA6,ITGAV,ITGB1,ITGB5,ITGB6,KCNN4,LIN7C,LRP1,NCSTN,PICALM,TFRC,UTRN	up	0.284314
gocc_vesicle_membrane	6e-05	0.0035	589	394	80	4351	ADGRE5,AGTRAP,ANTXR1,ANXA1,AP2A2,ATP11A,ATP11C,BSG,CALR,CAV1,CD109,CD320,CD44,CD46,CD58,CD59,CD63,CD9,CKAP4,CYB5R1,DDOST,ECE1,EGFR,EHD2,FLOT2,FNDC3A,GDE1,GOLIM4,IGF2R,ITGAV,ITGB1,ITPR1,ITPR3,LAMP1,LAMP2,LAMTOR2,LMAN1,LNPEP,LPCAT1,LRP1,M6PR,MAL2,MLEC,NCSTN,PACSIN1,PCSK9,PDIA3,PLAUR,PML,RAB11FIP5,RAB14,RAB8B,RAC1,RALA,RAP2C,RHOG,RUFY1,SCAMP2,SCAMP3,SCARB1,SEC13,SEC22B,SEC23A,SEC24A,SEC24D,SEC31A,SL…	up	0.203046
gocc_integrin_complex	6.7e-05	0.0037	589	10	7	4351	ITGA3,ITGA5,ITGA6,ITGAV,ITGB1,ITGB5,ITGB6	up	0.7
gocc_endoplasmic_reticulum_protein_containing_complex	0.0001	0.0055	589	76	23	4351	CALR,DDOST,EMC1,EMC10,EMC2,EMC3,HSPA5,HYOU1,MLEC,OSTC,P4HA1,P4HB,PDIA3,PIGS,PRKCSH,RPN1,RPN2,SEC61A1,SEC61B,SRPRB,STT3A,STT3B,UBXN7	up	0.302632
gocc_intrinsic_component_of_endoplasmic_reticulum_membrane	0.00013	0.0066	589	77	23	4351	BNIP1,CALR,CANX,DHCR7,DPM3,EMC1,EMC10,EMC2,EMC3,ESYT1,HACD2,HSPA5,KTN1,LNPK,PDIA3,PIGS,RRBP1,SEC61A1,SEC62,SGPL1,TECR,TMCO1,TRAM1	up	0.298701
gocc_oligosaccharyltransferase_complex	0.00016	0.0078	589	11	7	4351	DDOST,MLEC,OSTC,RPN1,RPN2,STT3A,STT3B	up	0.636364
gocc_rough_endoplasmic_reticulum	0.00019	0.0088	589	33	13	4351	CANX,CKAP4,LRPAP1,PCSK9,PLOD1,PLOD2,RAB14,RPN1,RPN2,SEC61A1,SEC61B,SEC62,SRPRB	up	0.393939
gocc_cell_body	9.4e-05	0.0095	406	121	25	4351	APOB,ATP6AP2,CCT2,CCT3,CCT5,CDC42,CYFIP1,DHX36,DIP2B,FKBP4,FXR2,GDI1,HDAC6,HIP1R,HSP90AA1,HSP90AB1,IGF2BP1,NCDN,NQO1,PAFAH1B1,PPP2R1A,PURA,STMN2,TANC1,TUBB	down	0.206612
gocc_nls_dependent_protein_nuclear_import_complex	0.00012	0.011	406	7	5	4351	KPNA1,KPNA3,KPNA4,KPNA6,KPNB1	down	0.714286
gocc_receptor_complex	0.0003	0.013	589	52	17	4351	AXL,CD44,EGFR,ENG,IGF1R,ITGA3,ITGA5,ITGA6,ITGAV,ITGB1,ITGB5,ITGB6,ITPR3,LRP1,MET,PLXNB2,TFRC	up	0.326923
gocc_microtubule_associated_complex	0.00024	0.02	406	53	14	4351	ACTR10,ACTR1A,DCTN6,DYNC1LI1,DYNLRB1,HAUS2,HAUS6,HDAC6,KIF21A,KIF5B,KLC2,MAP4,MAP7,PAFAH1B1	down	0.264151
gocc_microtubule	0.00026	0.02	406	151	28	4351	CCT2,CCT3,CCT5,CEP170,CLIP1,DYNC1LI1,DYNLRB1,FKBP4,HAUS2,HAUS6,HDAC6,KIF21A,KIF5B,KLC2,MAP4,MAP7,NUDC,PAFAH1B1,SPAST,STMN1,TBCA,TBCB,TBCE,TPT1,TUBA1C,TUBB,TUBB6,TUBB8	down	0.18543
gocc_cell_leading_edge	0.00029	0.021	406	137	26	4351	ACTN1,ATP6AP2,ATP6V1B2,CDC42,CFL1,CLIP1,CORO1C,CTNNA1,CYFIP1,DDX3X,DIAPH1,EZR,FERMT2,HDAC6,HIP1R,IGF2BP1,MYH9,NCKAP1,NME1,NRBP1,PAFAH1B1,PRKCI,S100A6,STMN2,TSC1,TWF1	down	0.189781
gocc_cell_cortex	0.00034	0.023	406	116	23	4351	ACTN1,ACTN4,ACTR1A,CAP1,CORO1C,COTL1,DSTN,EZR,FERMT2,FRYL,GIPC1,HIP1R,LASP1,MYH9,MYO1E,NRBP1,PAFAH1B1,PFN1,PTK2,RHOB,TRAF2,TSC1,WDR1	down	0.198276
gocc_chaperone_complex	0.00036	0.023	406	26	9	4351	BAG3,CCT2,CCT3,CCT5,HSP90AB1,PPP5C,PTGES3,STIP1,TSC1	down	0.346154
gocc_dendritic_tree	0.00053	0.031	406	142	26	4351	ACTN1,AGO2,ATP6AP2,BIN1,CDC42,CYFIP1,DHX36,DIP2B,FXR2,GIPC1,GOPC,HDAC6,HIP1R,HNRNPAB,HSP90AA1,HSP90AB1,IGF2BP1,KIF21A,KIF5B,KPNA1,NCDN,NQO1,PPP2R1A,PTK2,PURA,TANC1	down	0.183099
gocc_intrinsic_component_of_organelle_membrane	0.00075	0.031	589	174	39	4351	ABCB10,ATP2C1,BNIP1,CALR,CANX,DHCR7,DPM3,ECE1,EMC1,EMC10,EMC2,EMC3,ESYT1,GOLGA7,HACD2,HSPA5,KTN1,LAMP2,LBR,LNPK,MAL2,MFN2,MICOS10,PDIA3,PEX16,PIGS,PPOX,RRBP1,SEC61A1,SEC62,SFXN1,SFXN3,SGPL1,STX6,SYNJ2BP,SYPL1,TECR,TMCO1,TRAM1	up	0.224138
gocc_endoplasmic_reticulum_quality_control_compartment	0.00078	0.031	589	10	6	4351	CALR,CANX,ERLEC1,MAN1B1,SEC61B,UGGT2	up	0.6
gocc_nucleocytoplasmic_transport_complex	0.00063	0.035	406	9	5	4351	KPNA1,KPNA3,KPNA4,KPNA6,KPNB1	down	0.555556
gocc_plasma_membrane_signaling_receptor_complex	0.00093	0.036	589	21	9	4351	IGF1R,ITGA3,ITGA5,ITGA6,ITGAV,ITGB1,ITGB5,ITGB6,TFRC	up	0.428571
gocc_membrane_protein_complex	0.00098	0.036	589	396	75	4351	AHNAK,AP2A2,ATP1A1,ATP5F1A,ATP5F1B,ATP5F1C,ATP5MG,ATP5PB,ATP5PO,BNIP1,CALR,CAV1,CLCC1,DAG1,DDOST,DMD,EGFR,EMC1,EMC10,EMC2,EMC3,FAS,FLOT1,FLOT2,GNAI3,GNAS,GNB2,GNG12,IGF1R,IGF2R,ITGA3,ITGA5,ITGA6,ITGAV,ITGB1,ITGB5,ITGB6,KCNN4,LAMTOR2,LIN7C,LRP1,MICOS10,MLEC,NAPA,NCSTN,NDUFA10,OSTC,PDIA3,PHB,PICALM,PIGS,RPN1,RPN2,SDHB,SEC13,SEC22B,SEC23A,SEC24A,SEC24D,SEC31A,SEC61A1,SEC61B,SLC1A3,SRPRB,STT3A,STT3B,…	up	0.189394
gocc_transport_vesicle	0.001	0.036	589	131	31	4351	CD59,ERG28,GOLIM4,IGF2R,ITPR1,LAMP1,LMAN1,M6PR,MAL2,NCSTN,PICALM,PPT1,RAB11FIP5,RAB14,RAB8B,SEC13,SEC22B,SEC23A,SEC24A,SEC24D,SEC31A,SLC2A4,STX6,SURF4,SYNGR2,SYPL1,TGOLN2,TMED7,TMEM30A,VAMP3,VAMP7	up	0.236641
gocc_somatodendritic_compartment	0.00071	0.038	406	184	31	4351	ACTN1,AGO2,APOB,ATP6AP2,BIN1,CDC42,CYFIP1,DHX36,DIP2B,FKBP4,FXR2,GDI1,GIPC1,GOPC,HDAC6,HIP1R,HNRNPAB,HSP90AA1,HSP90AB1,IGF2BP1,KIF21A,KIF5B,KPNA1,NCDN,NQO1,PAFAH1B1,PPP2R1A,PTK2,PURA,STMN2,TANC1	down	0.168478
gocc_dendrite_terminus	0.00081	0.039	406	3	3	4351	CYFIP1,HSP90AA1,HSP90AB1	down	1
gocc_dendritic_growth_cone	0.00081	0.039	406	3	3	4351	CYFIP1,HSP90AA1,HSP90AB1	down	1
gocc_cell_substrate_junction	0.0011	0.04	589	255	52	4351	ADAM17,ADAM9,ADGRE5,AHNAK,ANXA1,BSG,CALR,CAPN2,CASK,CAV1,CD44,CD46,CD59,CD81,CD9,CD99L2,CSPG4,DAG1,DMD,EGFR,ENG,EPB41L2,FLOT1,FLOT2,GNB2,HSPA5,HYOU1,IGF2R,ITGA3,ITGA5,ITGA6,ITGAV,ITGB1,ITGB5,ITGB6,L1CAM,LRP1,NCSTN,NECTIN2,P4HB,PDIA3,PLAUR,PPP1CC,PPP1R12A,PROCR,RAC1,RALA,RHOG,RRAS,RRAS2,SRP68,SVIL	up	0.203922
gocc_neuron_projection	0.00091	0.041	406	295	44	4351	ACTN1,ACTN4,ACTR10,AGO2,ATP6AP2,BAG3,BIN1,CDC42,COPG2,CYFIP1,CYFIP2,DHX36,DIP2B,EIF4G2,FKBP4,FXR2,GDI1,GIPC1,GOPC,HDAC6,HIP1R,HNRNPAB,HSP90AA1,HSP90AB1,IGF2BP1,KIF21A,KIF5B,KPNA1,MAP4,MAP7,MYPN,NCDN,NQO1,PAFAH1B1,PPP2R1A,PTK2,PURA,RAP1A,SPAST,STMN1,STMN2,TANC1,TSC1,USP9X	down	0.149153
gocc_axon	0.00093	0.041	406	155	27	4351	ACTR10,ATP6AP2,BIN1,COPG2,CYFIP1,DHX36,DIP2B,EIF4G2,FKBP4,FXR2,GDI1,HDAC6,HSP90AA1,HSP90AB1,IGF2BP1,KIF21A,KIF5B,MAP4,MAP7,MYPN,NCDN,PAFAH1B1,SPAST,STMN2,TANC1,TSC1,USP9X	down	0.174194
gocc_secretory_vesicle	0.0014	0.047	589	338	65	4351	ADAM15,ADGRE5,AP2A2,ATP11A,BSG,CALR,CAV1,CD109,CD44,CD46,CD58,CD59,CD63,CD9,CKAP4,CTSA,CXADR,CYB5R1,DDOST,DNAJC3,ECE1,ERP44,FLOT2,FNDC3A,GLA,GNAI3,GOLGA7,IDH1,IGF2R,ITGAV,ITPR1,ITPR3,LAMP1,LAMP2,LAMTOR2,LGALS3BP,LPCAT1,MAGED2,MAL2,METTL7A,MLEC,NCSTN,NPC2,PICALM,PLAUR,PPT1,PTGES2,RAB11FIP5,RAB14,RAB8B,RAC1,RACGAP1,RAP2C,RHOG,SLC2A4,SRP14,STX6,SURF4,SYNGR2,SYPL1,TMEM30A,VAMP3,VAMP7,XRCC5,YPEL5	up	0.192308
gocc_endocytic_vesicle	0.0015	0.047	589	123	29	4351	AP2A2,CALR,CAV1,CD9,EGFR,EHD2,FLOT2,GOLIM4,HYOU1,IGF2R,ITGAV,ITGB5,LAMP1,LAMP2,LRP1,M6PR,PDIA3,PICALM,RAB11FIP5,RAB14,RAB8B,RALA,SCARB1,SEC22B,STX6,TFRC,TGOLN2,VAMP3,VAMP7	up	0.235772
gocc_lamellipodium_membrane	0.0015	0.047	589	11	6	4351	ANTXR1,CD44,CSPG4,ITGAV,PIEZO1,SLC39A6	up	0.545455
gocc_proton_transporting_atp_synthase_complex_catalytic_core_f_1	0.0015	0.047	589	5	4	4351	ATP5F1A,ATP5F1B,ATP5F1C,ATP5PO	up	0.8
gocc_ruffle	0.0011	0.048	406	61	14	4351	ACTN1,ATP6V1B2,CFL1,CLIP1,CORO1C,CYFIP1,DIAPH1,EZR,HIP1R,MYH9,NCKAP1,NME1,S100A6,TWF1	down	0.229508
gocc_actomyosin	0.0012	0.05	406	36	10	4351	ACTN1,ACTN4,BAG3,FERMT2,LPP,MYH9,MYO18A,PDCD6IP,PDLIM5,PTK2	down	0.277778
gocc_filopodium_membrane	0.0018	0.052	589	8	5	4351	ANTXR1,DMD,ITGA3,ITGAV,UTRN	up	0.625
gocc_golgi_apparatus	0.0019	0.056	589	457	83	4351	ADAM17,AGTRAP,ARFIP1,ATP11A,ATP11C,ATP1A1,ATP2C1,ATXN2,BSG,CALR,CAPN2,CAV1,CD44,CD59,CHEK2,CHID1,CLCC1,CSPG4,DAG1,EGFR,FNDC3A,GALNT6,GALNT7,GBA,GCC2,GLA,GLG1,GNAI3,GOLGA7,GOLGB1,GOLIM4,GPC1,HS2ST1,IGF2R,ITGA5,KIF20A,KLF5,LMAN1,LPCAT1,LRP1,LRPAP1,M6PR,MAN1B1,MGAT2,MSH6,MSLN,NCSTN,NUCB2,PCSK9,PICALM,PPT1,PTGES2,PTGFRN,RAB11FIP5,RAB14,RAC1,RP2,RRAS2,SCAMP2,SCAMP3,SDC1,SEC22B,SEC23A,SELENOK,SLC2A4,SL…	up	0.181619
gocc_secretory_granule	0.0024	0.067	589	307	59	4351	ADAM15,ADGRE5,AP2A2,ATP11A,BSG,CALR,CAV1,CD109,CD44,CD46,CD58,CD59,CD63,CD9,CKAP4,CTSA,CXADR,CYB5R1,DDOST,DNAJC3,ECE1,ERP44,FLOT2,FNDC3A,GLA,GNAI3,GOLGA7,IDH1,IGF2R,ITGAV,ITPR1,ITPR3,LAMP1,LAMP2,LAMTOR2,LGALS3BP,LPCAT1,MAGED2,METTL7A,MLEC,NCSTN,NPC2,PLAUR,PTGES2,RAB11FIP5,RAB14,RAC1,RACGAP1,RAP2C,RHOG,SLC2A4,SRP14,SURF4,SYPL1,TMEM30A,VAMP3,VAMP7,XRCC5,YPEL5	up	0.192182
gocc_phospholipid_translocating_atpase_complex	0.0025	0.067	589	3	3	4351	ATP11A,ATP11C,TMEM30A	up	1
gocc_copii_vesicle_coat	0.0027	0.071	589	12	6	4351	SEC13,SEC23A,SEC24A,SEC24D,SEC31A,TMED7	up	0.5
gocc_clathrin_coated_endocytic_vesicle_membrane	0.0028	0.071	589	24	9	4351	AP2A2,CD9,EGFR,IGF2R,M6PR,TFRC,TGOLN2,VAMP3,VAMP7	up	0.375
gocc_synaptic_membrane	0.0028	0.071	589	57	16	4351	ATAD1,ATP2B4,CANX,CASK,DAG1,DMD,FARP1,ITGA3,ITGB1,LIN7C,NCSTN,PICALM,SLC16A3,STRN,SYNJ2BP,UTRN	up	0.280702
gocc_myosin_complex	0.002	0.077	406	11	5	4351	MYH9,MYL3,MYO18A,MYO1B,MYO1E	down	0.454545
gocc_axonal_growth_cone	0.0021	0.078	406	7	4	4351	CYFIP1,FKBP4,HSP90AA1,HSP90AB1	down	0.571429
gocc_recycling_endosome_membrane	0.0032	0.078	589	38	12	4351	ATP11C,EHD2,PDIA3,RAB11FIP5,RAB14,RAB8B,RAC1,RAP2C,SCAMP2,SCAMP3,TFRC,VAMP3	up	0.315789
gocc_leading_edge_membrane	0.0022	0.08	406	45	11	4351	ATP6AP2,CDC42,CFL1,CORO1C,DIAPH1,EZR,FERMT2,HIP1R,NCKAP1,NME1,TWF1	down	0.244444
gocc_acrosomal_membrane	0.004	0.093	589	6	4	4351	BSG,CAV1,CD46,FLOT2	up	0.666667
gocc_extrinsic_component_of_membrane	0.004	0.093	589	91	22	4351	ACADVL,ANXA1,EHD2,EMC2,ESYT1,FARP1,FYN,GBA,GNAI3,GNAS,GNB2,GNG12,OTULINL,PCSK9,PICALM,PLAUR,PML,RAC1,RACGAP1,RNF40,SEC23A,TPR	up	0.241758
gocc_n_terminal_protein_acetyltransferase_complex	0.003	0.1	406	4	3	4351	NAA10,NAA15,NAA25	down	0.75
gocc_proton_transporting_atp_synthase_complex	0.0044	0.1	589	13	6	4351	ATP5F1A,ATP5F1B,ATP5F1C,ATP5MG,ATP5PB,ATP5PO	up	0.461538

### Sheet: Legend
Supplementary Table S7: Enriched REACTOME and GO cellular component terms from 995 differentially expressed proteins in PURA knockdown. The tables list all significantly enriched REACTOME (sheet “REACTOME”) or Gene Ontology (GO) cellular compartment terms (sheet “GO – cellular components") for the genes of the 995 differentially expressed proteins in PURA knockdown. Functional enrichment analysis…

### Sheet: REACTOME
label	pval	fdr	signature	geneset	overlap	background	hits	group	generatio
reactome_extracellular_matrix_organization	4.1e-09	6.5e-06	589	73	30	4351	ADAM15,ADAM17,ADAM9,BSG,CAPN15,CAPN2,CASK,CD44,DAG1,DMD,F11R,ITGA3,ITGA5,ITGA6,ITGAV,ITGB1,ITGB5,ITGB6,LAMB1,LAMB3,NCSTN,P3H1,P4HA1,P4HA2,P4HB,PLOD1,PLOD2,PXDN,SDC1,SERPINH1	up	0.410959
reactome_cell_surface_interactions_at_the_vascular_wall	1.4e-08	1.1e-05	589	42	21	4351	BSG,CAV1,CD44,CD58,CD99L2,CXADR,F11R,FYN,GLG1,GPC1,ITGA3,ITGA5,ITGA6,ITGAV,ITGB1,L1CAM,PROCR,SDC1,SLC16A1,SLC16A3,SLC7A6	up	0.5
reactome_hsp90_chaperone_cycle_for_steroid_hormone_receptors_shr_in_the_presence_of_ligand	1.6e-07	0.00015	406	35	15	4351	ACTR10,ACTR1A,CAPZA1,DCTN6,DNAJA2,DYNC1LI1,FKBP4,FKBP5,HSP90AA1,HSP90AB1,PTGES3,STIP1,TUBA1C,TUBB6,TUBB8	down	0.428571
reactome_signaling_by_rho_gtpases_miro_gtpases_and_rhobtb3	3.2e-07	0.00015	406	299	55	4351	ACTN1,ARHGAP29,ARHGDIA,BAIAP2L1,CCT2,CDC42,CFL1,CLIP1,CTNNA1,CYFIP1,CYFIP2,DIAPH1,DYNC1LI1,EFHD2,FERMT2,GOLGA3,GOPC,HGS,HNRNPC,HSP90AA1,HSP90AB1,KIF5B,KLC2,LMNB1,MAPK1,MAPK14,MYH9,NCK1,NCKAP1,NUDC,PAFAH1B1,PAK4,PFN1,PPP2R1A,PPP2R5D,PPP2R5E,PTK2,RAB7A,RBMX,RHOB,ROCK2,STAM,STIP1,STMN2,TRA2B,TRIO,TUBA1C,TUBB6,TUBB8,TWF1,USP9X,VCP,YWHAE,YWHAG,YWHAH	down	0.183946
reactome_cilium_assembly	3.6e-07	0.00015	406	62	20	4351	ACTR1A,CCT2,CCT3,CCT5,DYNLRB1,HAUS2,HAUS6,HDAC6,HSP90AA1,HSPB11,LZTFL1,PAFAH1B1,PPP2R1A,TNPO1,TUBA1C,TUBB,TUBB6,TUBB8,YWHAE,YWHAG	down	0.322581
reactome_rho_gtpase_effectors	3.7e-07	0.00015	406	128	31	4351	CDC42,CFL1,CLIP1,CTNNA1,CYFIP1,CYFIP2,DIAPH1,DYNC1LI1,GOPC,KIF5B,KLC2,MAPK1,MAPK14,MYH9,NCK1,NCKAP1,NUDC,PAFAH1B1,PFN1,PPP2R1A,PPP2R5D,PPP2R5E,PTK2,RHOB,ROCK2,TUBA1C,TUBB6,TUBB8,YWHAE,YWHAG,YWHAH	down	0.242188
reactome_hemostasis	2.5e-06	0.0013	589	189	49	4351	AK3,ATP2B4,BSG,CAV1,CD109,CD44,CD58,CD63,CD9,CD99L2,CDK2,CHID1,CXADR,CYB5R1,EHD2,F11R,FYN,GLG1,GNAI3,GNAS,GNB2,GNG12,GPC1,HSPA5,ITGA3,ITGA5,ITGA6,ITGAV,ITGB1,ITPR1,ITPR3,KIF20A,KIF22,KIFC1,L1CAM,LAMP2,LGALS3BP,MAGED2,MFN2,PLAUR,PPP2R1B,PROCR,RAC1,RACGAP1,RHOG,SDC1,SLC16A1,SLC16A3,SLC7A6	up	0.259259
reactome_netrin_1_signaling	4.5e-06	0.0015	406	13	8	4351	CDC42,EZR,MAPK14,NCK1,PITPNA,PTK2,PTPN11,TRIO	down	0.615385
reactome_innate_immune_system	6.4e-06	0.0017	406	385	62	4351	ACTR10,AHCYL1,APOB,ATG7,ATP6AP2,ATP6V1B2,ATP6V1C1,ATP6V1E1,ATP6V1G1,CAP1,CAPZA1,CCT2,CDC42,CFL1,COTL1,CSTB,CYFIP1,CYFIP2,DDX3X,DHX36,DIAPH1,DYNC1LI1,EEF2,GDI2,HSP90AA1,HSP90AB1,ISG15,IST1,KCMF1,KPNB1,MAPK1,MAPK14,MIF,MYH9,NCK1,NCKAP1,OSTF1,PCBP2,PFKL,PGAM1,PKM,PKP1,PPIA,PPP2R1A,PPP2R5D,PSMA5,PSMB1,PSMB7,PSMC6,PSMD10,PSMD14,PTK2,PTPN11,RAB7A,RAP1A,SCAMP1,TRAF2,TRIM56,TUBB,TXN,UBR4,VCP	down	0.161039
reactome_slc_mediated_transmembrane_transport	5.9e-06	0.0024	589	48	19	4351	BSG,SLC16A1,SLC16A3,SLC1A3,SLC1A5,SLC20A1,SLC25A22,SLC29A1,SLC2A4,SLC30A7,SLC38A1,SLC39A1,SLC39A14,SLC39A6,SLC39A7,SLC44A1,SLC4A7,SLC7A2,SLC7A6	up	0.395833
reactome_mitochondrial_fatty_acid_beta_oxidation	1.1e-05	0.0036	589	23	12	4351	ACAA2,ACAD11,ACADM,ACADS,ACADVL,ACOT9,ACSF2,DECR1,HADHA,HADHB,MMUT,PCCB	up	0.521739
reactome_basigin_interactions	1.5e-05	0.0041	589	14	9	4351	BSG,CAV1,ITGA3,ITGA6,ITGB1,L1CAM,SLC16A1,SLC16A3,SLC7A6	up	0.642857
reactome_recruitment_of_numa_to_mitotic_centrosomes	5.8e-05	0.012	406	36	12	4351	ACTR1A,HAUS2,HAUS6,HSP90AA1,PAFAH1B1,PPP2R1A,TUBA1C,TUBB,TUBB6,TUBB8,YWHAE,YWHAG	down	0.333333
reactome_hsf1_activation	6.1e-05	0.012	406	17	8	4351	FKBP4,HDAC6,HSP90AA1,HSP90AB1,PTGES3,RPA1,VCP,YWHAE	down	0.470588
reactome_transport_of_bile_salts_and_organic_acids_metal_ions_and_amine_compounds	6.8e-05	0.016	589	16	9	4351	BSG,SLC16A1,SLC16A3,SLC30A7,SLC39A1,SLC39A14,SLC39A6,SLC39A7,SLC44A1	up	0.5625
reactome_platelet_sensitization_by_ldl	9.7e-05	0.017	406	10	6	4351	APOB,MAPK14,PPP2R1A,PPP2R5D,PPP2R5E,PTPN11	down	0.6
reactome_citric_acid_cycle_tca_cycle	9.9e-05	0.018	589	20	10	4351	ACO2,DLST,IDH2,MDH2,ME2,NNT,SDHB,SUCLA2,SUCLG1,SUCLG2	up	0.5
reactome_non_integrin_membrane_ecm_interactions	9.9e-05	0.018	589	20	10	4351	CASK,DAG1,DMD,ITGA6,ITGAV,ITGB1,ITGB5,LAMB1,LAMB3,SDC1	up	0.5
reactome_fcgamma_receptor_fcgr_dependent_phagocytosis	0.00014	0.02	406	39	12	4351	AHCYL1,CDC42,CFL1,CYFIP1,CYFIP2,HSP90AA1,HSP90AB1,MAPK1,MYH9,NCK1,NCKAP1,PTK2	down	0.307692
reactome_rho_gtpase_cycle	0.00015	0.02	406	192	34	4351	ACTN1,ARHGAP29,ARHGDIA,BAIAP2L1,CCT2,CDC42,CYFIP1,CYFIP2,DIAPH1,EFHD2,FERMT2,GOLGA3,GOPC,HGS,HNRNPC,HSP90AA1,HSP90AB1,LMNB1,NCK1,NCKAP1,NUDC,PAK4,RAB7A,RBMX,RHOB,ROCK2,STAM,STIP1,STMN2,TRA2B,TRIO,TWF1,USP9X,VCP	down	0.177083
reactome_cooperation_of_prefoldin_and_tric_cct_in_actin_and_tubulin_folding	0.00016	0.02	406	19	8	4351	CCT2,CCT3,CCT5,PFDN5,PFDN6,TUBA1C,TUBB6,VBP1	down	0.421053
reactome_rhobtb2_gtpase_cycle	0.00016	0.02	406	19	8	4351	ACTN1,CCT2,HNRNPC,HSP90AA1,HSP90AB1,RBMX,TRA2B,TWF1	down	0.421053
reactome_maturation_of_sars_cov_2_spike_protein	0.00015	0.024	589	14	8	4351	CANX,DDOST,MAN1B1,MGAT2,PRKCSH,RPN1,RPN2,STT3A	up	0.571429
reactome_integrin_cell_surface_interactions	0.00017	0.024	589	21	10	4351	BSG,CD44,F11R,ITGA3,ITGA5,ITGA6,ITGAV,ITGB1,ITGB5,ITGB6	up	0.47619
reactome_metabolism_of_lipids	0.00022	0.03	589	233	51	4351	ACAA2,ACAD11,ACADM,ACADS,ACADVL,ACAT1,ACOT9,ACSF2,ACSL1,AGPS,CAV1,CDS2,CPT2,CTSA,DECR1,DHCR7,ESYT1,FDXR,GBA,GDE1,GLA,GPD2,HACD2,HADHA,HADHB,LBR,LCLAT1,LPCAT1,LPCAT3,MBOAT7,MMUT,MSMO1,NCOA3,PCCB,PNPLA6,PPP1CC,PPT1,PTGES2,RAB14,RUFY1,SEC23A,SEC24A,SEC24D,SGPL1,SGPP1,SLC25A20,SLC44A1,SMPD4,SP1,TBL1XR1,TECR	up	0.218884
reactome_neutrophil_degranulation	0.00027	0.032	406	222	37	4351	ACTR10,ATG7,ATP6AP2,CAP1,CCT2,COTL1,CSTB,CYFIP1,DDX3X,DIAPH1,DYNC1LI1,EEF2,GDI2,HSP90AA1,HSP90AB1,IST1,KCMF1,KPNB1,MAPK1,MAPK14,MIF,OSTF1,PFKL,PGAM1,PKM,PKP1,PPIA,PSMA5,PSMB1,PSMB7,PSMD14,RAB7A,RAP1A,SCAMP1,TUBB,UBR4,VCP	down	0.166667
reactome_organelle_biogenesis_and_maintenance	0.00031	0.033	406	108	22	4351	ACTR1A,CARM1,CCT2,CCT3,CCT5,DYNLRB1,HAUS2,HAUS6,HDAC6,HSP90AA1,HSPB11,LZTFL1,MAPK14,PAFAH1B1,PPP2R1A,TNPO1,TUBA1C,TUBB,TUBB6,TUBB8,YWHAE,YWHAG	down	0.203704
reactome_uptake_and_function_of_diphtheria_toxin	0.00035	0.035	406	5	4	4351	EEF2,HSP90AA1,HSP90AB1,TXNRD1	down	0.8
reactome_regulation_of_insulin_like_growth_factor_igf_transport_and_uptake_by_insulin_like_growth_factor_binding_proteins_igfbps	0.00029	0.036	589	26	11	4351	CKAP4,DNAJC3,KTN1,LAMB1,MIA3,MSLN,P4HB,PCSK9,PRKCSH,TGOLN2,TMEM132A	up	0.423077
reactome_interleukin_12_signaling	0.00044	0.042	406	32	10	4351	BOLA2,CAPZA1,CDC42,CFL1,HNRNPF,JAK1,LMNB1,MIF,PITPNA,PPIA	down	0.3125
reactome_protein_protein_interactions_at_synapses	0.00037	0.043	589	19	9	4351	CASK,EPB41,EPB41L1,EPB41L2,FLOT1,FLOT2,IL1RAP,LIN7C,PTPRF	up	0.473684
reactome_signaling_by_receptor_tyrosine_kinases	0.00058	0.052	406	174	30	4351	AHCYL1,ATP6V1B2,ATP6V1C1,ATP6V1E1,ATP6V1G1,BAX,CDC42,CTNNA1,CUL5,CYFIP1,CYFIP2,DIAPH1,HDAC2,HGS,HNRNPF,HSP90AA1,MAPK1,MAPK14,MEMO1,NCK1,NCKAP1,PPP2R1A,PPP2R5D,PTK2,PTPN11,RAP1A,ROCK2,STAM,STMN1,TIAL1	down	0.172414
reactome_aurka_activation_by_tpx2	0.00068	0.055	406	28	9	4351	ACTR1A,HAUS2,HAUS6,HSP90AA1,PAFAH1B1,PPP2R1A,TUBB,YWHAE,YWHAG	down	0.321429
reactome_rhobtb_gtpase_cycle	0.00068	0.055	406	28	9	4351	ACTN1,CCT2,HNRNPC,HSP90AA1,HSP90AB1,RBMX,ROCK2,TRA2B,TWF1	down	0.321429
reactome_mitotic_g2_g2_m_phases	0.00086	0.064	406	94	19	4351	ACTR1A,HAUS2,HAUS6,HSP90AA1,HSP90AB1,PAFAH1B1,PPP2R1A,PSMA5,PSMB1,PSMB7,PSMC6,PSMD10,PSMD14,TUBA1C,TUBB,TUBB6,TUBB8,YWHAE,YWHAG	down	0.202128
reactome_gene_and_protein_expression_by_jak_stat_signaling_after_interleukin_12_stimulation	0.0009	0.064	406	29	9	4351	BOLA2,CAPZA1,CDC42,CFL1,HNRNPF,LMNB1,MIF,PITPNA,PPIA	down	0.310345
reactome_cytokine_signaling_in_immune_system	0.00097	0.064	406	220	35	4351	ABCE1,BOLA2,CAPZA1,CDC42,CFL1,CUL5,EIF4A1,EIF4A2,EIF4G1,EIF4G2,HNRNPF,HSP90AA1,ISG15,JAK1,KPNA1,KPNA3,KPNA4,KPNB1,LMNB1,MAPK1,MAPK14,MIF,PITPNA,PPIA,PPP2R1A,PPP2R5D,PSMA5,PSMB1,PSMB7,PSMC6,PSMD10,PSMD14,PTPN11,SQSTM1,TRAF2	down	0.159091
reactome_interleukin_12_family_signaling	0.00097	0.064	406	35	10	4351	BOLA2,CAPZA1,CDC42,CFL1,HNRNPF,JAK1,LMNB1,MIF,PITPNA,PPIA	down	0.285714
reactome_mitotic_prometaphase	0.00099	0.064	406	95	19	4351	ACTR1A,CLIP1,DYNC1LI1,HAUS2,HAUS6,HSP90AA1,NCAPG,NEK9,NUDC,PAFAH1B1,PPP2R1A,PPP2R5D,PPP2R5E,TUBA1C,TUBB,TUBB6,TUBB8,YWHAE,YWHAG	down	0.2
reactome_anchoring_of_the_basal_body_to_the_plasma_membrane	0.0012	0.068	406	30	9	4351	ACTR1A,HAUS2,HAUS6,HSP90AA1,PAFAH1B1,PPP2R1A,TUBB,YWHAE,YWHAG	down	0.3
reactome_post_chaperonin_tubulin_folding_pathway	0.0012	0.068	406	10	5	4351	TBCA,TBCB,TBCE,TUBA1C,TUBB6	down	0.5
reactome_recruitment_of_mitotic_centrosome_proteins_and_complexes	0.0012	0.068	406	30	9	4351	ACTR1A,HAUS2,HAUS6,HSP90AA1,PAFAH1B1,PPP2R1A,TUBB,YWHAE,YWHAG	down	0.3
reactome_constitutive_signaling_by_aberrant_pi3k_in_cancer	0.00078	0.084	589	10	6	4351	EGFR,FYN,MET,RAC1,RHOG,STRN	up	0.6
reactome_rho_gtpases_activate_iqgaps	0.0015	0.085	406	15	6	4351	CDC42,CLIP1,CTNNA1,TUBA1C,TUBB6,TUBB8	down	0.4
reactome_antigen_presentation_folding_assembly_and_peptide_loading_of_class_i_mhc	0.00093	0.09	589	21	9	4351	CALR,CANX,HSPA5,PDIA3,SEC13,SEC23A,SEC24A,SEC24D,SEC31A	up	0.428571
reactome_pyruvate_metabolism_and_citric_acid_tca_cycle	0.00095	0.09	589	38	13	4351	ACO2,BSG,DLST,IDH2,MDH2,ME2,NNT,SDHB,SLC16A1,SLC16A3,SUCLA2,SUCLG1,SUCLG2	up	0.342105
reactome_platelet_activation_signaling_and_aggregation	0.0018	0.097	406	85	17	4351	ACTN1,ACTN4,CAP1,CDC42,CFL1,GTPBP2,MANF,MAPK1,MAPK14,PFN1,PPIA,PTK2,PTPN11,RAP1A,RHOB,TAGLN2,WDR1	down	0.2
reactome_copi_independent_golgi_to_er_retrograde_traffic	0.002	0.1	406	32	9	4351	ACTR10,ACTR1A,CAPZA1,DCTN6,DYNC1LI1,PAFAH1B1,TUBA1C,TUBB6,TUBB8	down	0.28125
reactome_intraflagellar_transport	0.002	0.1	406	11	5	4351	DYNLRB1,HSPB11,TNPO1,TUBA1C,TUBB6	down	0.454545
reactome_suppression_of_phagosomal_maturation	0.0021	0.1	406	7	4	4351	HGS,KPNA1,KPNB1,RAB7A	down	0.571429
reactome_signaling_by_vegf	0.0022	0.1	406	45	11	4351	AHCYL1,CDC42,CTNNA1,CYFIP1,CYFIP2,HSP90AA1,MAPK14,NCK1,NCKAP1,PTK2,ROCK2	down	0.244444
reactome_deadenylation_of_mrna	0.0023	0.1	406	16	6	4351	CNOT7,EIF4A1,EIF4A2,EIF4B,EIF4G1,PAIP1	down	0.375
reactome_hemostasis	0.0023	0.1	406	189	30	4351	ACTN1,ACTN4,APOB,CAP1,CAPZA1,CDC42,CFL1,GTPBP2,HDAC2,KIF21A,KIF5B,KLC2,MANF,MAPK1,MAPK14,MIF,PFN1,PPIA,PPP2R1A,PPP2R5D,PPP2R5E,PTK2,PTPN11,RAP1A,RHOB,TAGLN2,TUBA1C,TUBB6,TUBB8,WDR1	down	0.15873
